# *Desmodium* Volatiles in “Push-Pull” Cropping Systems and Protection Against the Fall Armyworm, *Spodoptera frugiperda*

**DOI:** 10.1101/2024.07.24.604900

**Authors:** Daria M. Odermatt, Frank Chidawanyika, Daniel M. Mutyambai, Bernhard Schmid, Luiz A. Domeignoz-Horta, Collins O. Onjura, Amanuel Tamiru, Meredith C. Schuman

## Abstract

Push-pull systems for sustainable pest management combine repellent stimuli from intercrops (“push”) and attractive stimuli from border plants (“pull”) to repel herbivorous insects from a main crop and attract the herbivores’ natural enemies. The most widespread implementation, intercropping the legume *Desmodium* with maize surrounded by border grass, reduces damage from the invasive fall armyworm (FAW) *Spodoptera frugiperda*. However, the three publications to date investigating underlying mechanisms disagree about the role of the *Desmodium* intercrop and whether it emits volatiles that repel FAW. Here, we synthesize knowledge on the effects of maize-*Desmodium* push-pull on FAW, report volatiles from two commonly used *Desmodium* species: *Desmodium intortum* and *D. incanum*, and test whether these affect the behavior of gravid FAW moths in bioassays. We detected 25 volatiles from field-grown *Desmodium*, many in the headspaces of both species, including volatiles previously reported to repel lepidopteran herbivores. In cage oviposition assays, FAW moths preferred to oviposit on maize over *Desmodium*, but not on maize further from, versus closer to *Desmodium* plants that were inaccessible to the moths, but sharing the air. In flight tunnel assays, moths approached the headspace of maize more than the shared headspace of maize and *Desmodium*, but pairwise differences were often insignificant. Thus, headspaces of *Desmodium* species include volatiles that could repel FAW moths, and gravid moths were generally more attracted to maize and its headspace than to either *Desmodium* species or mixed maize-*Desmodium* headspaces. However, our results indicate that volatiles from *Desmodium* are not sufficient to explain reduced FAW infestation of maize under push-pull cultivation.
