## Supplementary Table S1 & S2 for "*Desmodium* Volatiles in “Push-Pull” Cropping Systems and Protection Against the Fall Armyworm, *Spodoptera frugiperda*"

### Sheet: Publication
Desmodium Volatiles in “Push-Pull” Cropping Systems and Protection Against the Fall Armyworm, Spodoptera frugiperda
Daria M. Odermatta, b, c*, Frank Chidawanyikade, Daniel M. Mutyambaidf, Bernhard Schmida, Luiz A. Domeignoz-Hortac,g, Collins O. Onjurad, Amanuel Tamirud, Meredith C. Schumana,b*
aUniversity of Zurich, Department of Geography, Winterthurerstrasse 190, 8057 Zurich, Switzerland;
bUniversity of Zurich, Department of Chemistry, Evolutionary Biology and Environmental Studies, Winterthurerstrasse 190, 8057 Zurich, Switzerland;
cUniversity of Zurich, Department of Evolutionary Biology and Environmental Studies, Winterthurerstrasse 190, 8057 Zurich, Switzerland
dInternational Centre of Insect Physiology and Ecology (ICIPE), Plant Health, Nairobi, P.O. Box 30772-00100, Kenya
eUniversity of the Free State, Department of Zoology and Entomology, P.O. Box 339, Bloemfontein 9300, South Africa
fSouth Eastern Kenya University, Department of Life Sciences, P.O Box 170-90200, Kitui, Kenya
gUniversité Paris-Saclay, INRAE, AgroParisTech, UMR EcoSys, 91120 Palaiseau, France
*For correspondence:
daria.odermatt@bluewin.ch;
meredithchristine.schuman@uzh.ch

### Sheet: Table S1
Study	Plants studied	Set-up	Method	Metric	Conclusions
Hailu et al. 2018	Maize monocrop, climate-smart push-pull (intercropped with greenleaf Desmodium, D. intortum, and Brachiaria cv. Mulato II), conventional push-pull (silverleaf Desmodium, D. uncinatum, and Napier grass, Pennisetum purpureum) and other intercropping combinations (bean, soybean, groundnut)	Field experiment (Uganda, October 2017)	Pest infestation and damage	Percentage of FAW-infested maize plants and severity of damage	FAW infestation symptoms in climate-smart and conventional push-pull technology were reduced more than twofold in comparison to maize monocrop systems and were lowest among all tested intercropping systems. The push-pull systems also showed the least severe damage.
Midega et al. 2018	Maize (Zea mays), greenleaf Desmodium (D. intortum), Brachiaria cv. Mulato II (climate-smart push-pull)	Field observations (Kenya, Tanzania, Uganda; 2017 long rainy season)	Pest infestation and damage	Number of FAW larvae per maize plant and percentage of FAW-damaged plants	Push-pull cultivation reduced FAW infestation and damage by 68-100% across study farms.
			Maize grain yield	grain yield (tonnes / ha)	Push-pull cultivation approximately doubled maize grain yield across study farms.
			Farmer perception survey	Rating of pest presence and severity	Farmers perceived that push-pull cultivation reduced FAW presence and severity across farms in Kenya, Tanzania, and Uganda during the 2017 long rainy season.
Cheruiyot et al. 2021	Maize, greenleaf Desmodium, Brachiaria cv. Mulato II (climate-smart push-pull); Maize, African Desmodium (D. incanum), B. brizantha cv Xaraes (third-generation push-pull)	Field observations (five locations in Kenya during the short and long rainy seasons in 2019)	Pest infestation and damage	Percentage of FAW-damaged maize plants	Push-pull cultivation reduced FAW damage more than twofold across study farms in both seasons. There were also significant effects of location and interactions of location with cropping system and with farmer.
			Maize grain yield	grain yield (tonnes / ha)	Push-pull cultivation approximately doubled maize grain yield across study farms in both seasons. There were also significant effects of location and interactions of location with cropping system and with farmer.
			Farmer perception survey	Rating of pest control function	Farmers perceived that push-pull cultivation controlled FAW better than their current (control) practice.
Yeboah et al. 2021	Maize, greenleaf Desmodium, Napier grass	Field experiment (Ghana, short rainy season 2018 and long rainy season in 2019)	Pest infestation and damage	Percentage of FAW-damaged maize plants and severity of damage	In comparison with the control, the push-pull treatment reduced the FAW damage by approximately 50% and the damage score by 168%.
			Maize grain yield	biomass and grain yield (tonnes / ha)	The push-pull treatment significantly increased the biomass and grain yield, with the latter increasing by 46.80% & 51.11% in the two seasons.
Mutyambai et al. 2022	Maize, planted in various different cropping systems including monocrop and push-pull	Field observations (18 counties in Kenya; August 2019 - May 2020)	Pest infestation and damage	Percentage of FAW-infested maize plants	Of all study sites, 4.3% were push-pull fields and these showed a reduction of FAW damage of more than twofold. Significant differences were shown as well in comparison of lowland and highland agro-ecological zones, different agronomic and management practices (cropping pattern, cropping system, fertilizer application, pesticide use, previous crop, production syste, tillage and weeding), plot siz…
Sobhy et al. 2022	Maize, greenleaf Desmodium, silverleaf Desmodium, Brachiaria cv. Mulato II	No-choice bioassays	Wind tunnel	Landing distance from downwind release point	Female FAW moths flew significantly further upwind toward maize volatiles than toward volatiles from Desmodium (greenleaf or silverleaf), border grass (Brachiaria), or maize with Desmodium or border grass when using either headspaces of plants, or synthetic blends of volatiles eliciting antennal responses in GC-EAG. Using synthetic blends, moths flew furthest upwind towards the maize blend, follo…
			Oviposition cage experiment	Number of eggs laid by five FAW females	Female FAW moths preferred to lay eggs on maize alone. Offered only maize, more eggs were laid on plants than on the cage. Offered Desmodium or Brachiaria, as many or more eggs were laid on the cage as on the plant. Offered maize co-planted with Desmodium or Brachiaria, most eggs were laid on the cage, followed by maize, followed by the other plant.
			Oviposition compartment experiment	Number of eggs laid by five FAW females	Female FAW moths preferred to lay eggs further away from the Desmodium plants and the Brachiaria plant when seperated from the plants by a mesh cloth, not having contact to the plants at all. In presence of maize, the moths laid a similar number of eggs in the top and bottom compartment.
		Choice bioassays	Olfactometer	Time spent by parasitoid near volatile source	Parasitoids Coccygidium luteum and Cotesia icipe spent more time near volatiles from Desmodium or Brachiaria than near control airflow. Both plant headspaces and synthetic blends of volatiles showed antennal responses in GC-EAG. No differences were observed among the volatile blends of the three species compared to each other.
		Field observations	Pest infestation and damage	Number of FAW larvae per 100 plants and percentage of FAW-damaged plants	Lower FAW abundance and less FAW damage was found on maize plants cultivated under push-pull across 30 farms per location in 9 locations in the short rainy season and 12 locations in the long rainy season, 2019.
		Volatile sampling	Sample plant headspace under incoming fresh purified air, analyze by GC-MS	Composition of headspace around shoots of potted plants collected over 48 hours	The four study plants emit distinct volatile profiles with 34 plant volatiles detected in total.
		Electrophysiology	GC-EAG	Antennal response in mV	Responses of female FAW antennae were measured for 14 volatiles from Desmodium and Brachiaria, identified as (Z)-3-hexenyl acetate, (E)-2-hexenal, 3-octanone, (S)-linalool, (E,E)-allo-ocimene, β-ocimene, α-copaene, DMNT, (E)-β-farnesene, TMTT, β-caryophyllene, β-selinene, methyl salicylate, and one unknown compound. Many of these and a few other of the 34 volatiles also elicited antennal response…
Peter et al. 2023	Maize, greenleaf Desmodium, silverleaf Desmodium, and several other crop plants	No-choice bioassay	Wind tunnel	Orientation, approaches, landing distance from downwind release point, proportion of moths showing take-off, walking, and wing fanning	A similar proportion of female FAW moths oriented upwind towards the source of headspace volatile for maize and greenleaf Desmodium, but fewer towards silverleaf Desmodium. Moths approached the volatile source more often for maize than Desmodium and landed closer to the volatile source for maize than for Desmodium. A similar proportion of moths showed take-off and walking behaviors, but more moth…
		Choice bioassays	Oviposition in cage	Number of eggs and egg batches laid on plants	Female FAW moths laid more eggs and egg batches on maize over any other plant tested except millet, given a direct choice. When offered a choice between a maize plant alone and a maize plant co-planted with another plant, moths also laid more eggs and egg batches on the sole maize plant, except when maize was co-planted with cassava, where only a tendency but no significant difference occured.
			Olfactometer	Time spent by parasitoid near volatile source	Cotesia icipe parasitoids spent more time downwind of headspace volatiles from Desmodium, but not maize, versus control airflow. They also spent more time downwind of headspace volatiles from maize with Desmodium versus maize alone or control airflow.
		Volatile sampling	Sample plant headspace under incoming fresh purified air, analyze by GC-MS	Composition of headspace around shoots of potted plants collected over 24 hours	Eleven (silverleaf) to fifteen (greenleaf) volatiles were identified in headspace samples from Desmodium plants in abundance similar to or greater than measured in maize (21 volatile); the species had distinct profiles. Overall, (E)-β-ocimene, (Z)-3-hexenyl acetate, TMTT, and (Z)-3-hexenol were significantly associated with reduced visitation; (E)-β-ocimene, DMNT, and (Z)-3-hexenyl acetate were s…
Erdei et al. 2024	Maize, greenleaf Desmodium, and mollasses grass (Melinis minutiflora)	No-choice bioassay	Survivorship curve	Probability of survival over developmental stage or days post-hatching	FAW larvae had greater survivorship probability on maize than on Desmodium, with differences appearing already in the first larval stage (20% versus 80% survivorship). The Desmodium diet resulted in totall mortality by the fourth stage.
		Choice bioassays	Oviposition in cage	Number of egg batches laid on plants	Female FAW moths tended to lay more egg batches on maize versus Desmodium when offered a pot in which both were planted inside a cage, but the difference was not significant.
			Oviposition in wind tunnel	Number of egg batches laid on plants	FAW moths laid similar numbers of egg batches on maize plants upwind of moths in a wind tunnel in which there was a Desmodium plant further upwind of one maize plant, and an artificial plant upwind of the other maize plant; a screen separated the maize plants from the plants upwind and the wind source.
			Leaf disc assay	Number of larvae and area consumed per leaf disc	FAW neonates preferred Desmodium to maize leaf discs and consumed more area from Desmodium than from maize leaf discs.
		Volatile sampling	Sample headspace of potted plants before and after mechanical damage or FAW herbivory by enclosing the shoot and sampling with SPME	Relative abundance of 30 compounds total identified in Desmodium, molasses grass, and maize	Ten volatiles were measured in Desmodium in higher abundance than in molasses grass or maize, but mostly (7/10) after herbivory: (Z)-2-hexenyl acetate, (Z)-3-hexen-1-ol, methyl salicylate, (E)-β-ocimene, (Z)-β-ocimene, (E)-alloocimene, and two unidentified monoterpenes; as well as 3-hexanone, 2-heptanone, and 3-hexanol.
			Sample headspace from plants in Tanzanian and Ugandan fields by SPME after overnight headspace enclosure	Relative abundance of 15 compounds total identified in Desmodium and maize samples	All volatiles were measured in similar or higher relative abundance in maize versus Desmodium headspace samples.
		Morphology	Electron microscopy	Relative abundance of silicate trichomes on Desmodium leaves and stems	Three different morphotypes of silicate trichomes are abundant on Desmodium leaves and stems, and larvae were observed trapped on these trichomes.

### Sheet: Table S2
Molecule	Sum Formula	Reported for Desmodium intortum	Classification	Classification Literature	Qualitative occurrence in ambient control	Qualitative occurrence in field D. incanum	Qualitative occurrence in field D. intortum	Mean quantitative occurence in ambient control (zero values removed)	Mean quantitative occurence in field D. incanum (zero values removed)	Mean quantitative occurence in field D. intortum (zero values removed)	Mean quantitative occurence in ambient control (zero values included)	Mean quantitative occurence in field D. incanum (zero values included)	Mean quantitative occurence in field D. intortum (zero values included)	Reference CAS No	Reference Purity
(E)-2-Hexenal	C6H10O	Sobhy et al., 2022	Fatty acid derivate, GLV	Dudareva et al., 2006; Ameye et al., 2016	0	0.642857	0.545454	0	4.95567	4.82742	0	3.18579	2.63314	6728-26-3	Pure isomer
(E)-α-Bergamotene	C15H24	Sobhy et al., 2022; Peter et al., 2023	Terpenoid	Dudareva et al., 2006	0.25	0.857143	0	5.34275	5.64182	0	1.33569	4.83584	0	-	-
(E)-β-Ocimene	C10H16	Sobhy et al., 2022 (isomer mixture); Peter et al., 2023	Terpenoid	Dudareva et al., 2006	0.25	0.642857	0.909091	4.53172	4.89108	5.52956	1.13293	3.14426	5.02687	13877-91-3	We used an isomer mixture as reference for (E)- and (Z)- ocimene and assigned the two peaks according to their retention index in comparison with the NIST06 database.
(Z)-1,5-Octadien-3-ol	C8H14O	-	Aliphatic compound (alcohol)	-	0.25	0.714286	0.363636	3.91903	4.5789	4.32451	0.979756	3.27065	1.57255	-	-
(Z)-3-Hexen-1-ol	C6H12O	Peter et al., 2023	Fatty acid derivate, GLV	Dudareva et al., 2006; Ameye et al., 2016	0	0.785714	0.727273	0	5.16627	5.6458	0	4.05921	4.10604	928-96-1	Pure isomer
(Z)-3-Hexenyl acetate	C8H14O2	Sobhy et al., 2022; Peter et al., 2023	Fatty acid derivate, GLV	Ameye et al., 2016	0.5	0.928571	0.909091	4.42008	5.88927	5.59939	2.21004	5.46861	5.09035	3681-71-8	Pure isomer
1-Hexanol	C6H14O	Lang et al., 20221)	Fatty acid derivate, GLV	Ameye et al., 2016	0.5	0.785714	0.454545	4.49001	5.08806	5.19098	2.245	3.99776	2.35954	111-27-3	-
1-Octen-3-ol	C8H16O	Sobhy et al., 2022; Peter et al., 2023	Aliphatic compound (alcohol)	-	0.25	0.928571	1	5.44438	5.96966	5.62117	1.3611	5.54326	5.62117	3391-86-4	-
1,2,3-Trimethylbenzene	C9H12	-	Aromatic compound	-	0.25	0.357143	0.727273	4.79528	4.91205	4.9253	1.19882	1.7543	3.58204	526-73-8	-
3-Octanone	C8H16O	Sobhy et al., 2022; Peter et al., 2023	Aliphatic compound (ketone)	-	0.25	0.928571	0.818182	4.9429	5.43952	5.4406	1.23573	5.05099	4.4514	106-68-3	-
3-Pentanol	C5H12O	-	Aliphatic compound (alcohol)	-	0	0.285714	0.818182	0	4.1528	3.9833	0	1.18651	3.25906	584-02-1	-
α-Humulene	C15H24	Sobhy et al., 2022; Peter et al., 2023	Terpenoid	based on the description of terpenoids in Rosenkranz et al., 2016	0.25	0.857143	0.363636	4.84794	5.07585	4.27925	1.21198	4.35072	1.55609	6753-98-6	-
Benzene derivative1	-	-	Aromatic compound2)	-	0.25	0.428571	0.727273	4.2843	4.35741	4.55472	1.07107	1.86746	3.31253	-	-
β-Caryophyllene	C15H24	Sobhy et al., 2022; Peter et al., 2023	Terpenoid	Dudareva et al., 2006	0.25	0.857143	0.727273	5.20509	5.3021	4.75006	1.30127	4.54466	3.45459	87-44-5	Pure isomer
(E)-4,8-Dimethylnona-1,3,7-triene (DMNT)	C11H18	Sobhy et al., 2022; Peter et al., 2023	Terpenoid	Dudareva et al., 2006	0.25	1	1	5.11959	5.01336	4.76908	1.2799	5.01336	4.76908	19945-61-0	Pure isomer
Germacrene D	C15H24	Lang et al., 20221)	Terpenoid	based on the description of terpenoids in Rosenkranz et al., 2016	0.25	0.857143	0.636364	5.08672	4.88965	4.2129	1.27168	4.19113	2.68094	23986-74-5	-
Hexyl acetate	C8H16O2	-	Fatty acid derivate, GLV	Ameye et al., 2016	0	0.714286	0.454545	0	4.82428	4.35512	0	3.44592	1.9796	142-92-7	-
Indole	C8H7N	Sobhy et al., 2022; Peter et al., 2023	Aromatic compound	-	0	0.714286	0.636364	0	4.87562	4.89939	0	3.48259	3.11779	120-72-9	-
Linalool	C10H18O	Sobhy et al., 2022	Terpenoid	Dudareva et al., 2006	0.5	0.857143	1	3.95997	4.67093	5.18087	1.97998	4.00365	5.18087	78-70-6	Isomer mixture
Monoterpene 1	-	-	Terpenoid2)	-	0	0.142857	0.636364	0	4.88775	4.58525	0	0.698249	2.91789	-	-
Naphtalene derivative 1	-	-	Aromatic compound2)	-	0.25	0.357143	0.909091	4.24677	4.15425	4.33121	1.06169	1.48366	3.93746	-	-
Sesquiterpene 1	-	-	Terpenoid2)	-	0.25	0.714286	0.454545	3.75251	4.4517	4.1487	0.938127	3.17979	1.88577	-	-
Sesquiterpene 2	-	-	Terpenoid2)	-	0.25	0.714286	0.545454	4.3803	4.63512	4.37311	1.09508	3.3108	2.38533	-	-
Sesquiterpene 3	-	-	Terpenoid2)	-	0	0	0.818182	0	0	3.95956	0	0	3.23964	-	-
(3E,7E)-4,8,12-Trimethyltrideca-1,3,7,11-tetraene (TMTT)	C16H26	Sobhy et al., 2022; Peter et al., 2023	Terpenoid	Dudareva et al., 2006	0	0.714286	0.909091	0	4.69236	4.94991	0	3.35168	4.49991	62235-06-7	Pure isomer
1) Two substances have previously been reported in push-pull systems, though not specifically in association with Desmodium intortum.
2) The classification of substances not confirmed with a reference standard was estimated based on the structure of compounds from the NIST database that showed high mass spectral similarity, and should be interpreted with caution.
Literature
Lang et al. 2022	Lang, J., Chidawanyika, F., Khan, Z. R. & Schuman, M. C. Ecological Chemistry of Pest Control in Push-Pull Intercropping Systems: What We Know, and Where to Go? Chimia 76, 1–8 (2022).
Sobhy et al., 2022	Sobhy, I. S. et al. Bioactive Volatiles From Push-Pull Companion Crops Repel Fall Armyworm and Attract Its Parasitoids. Frontiers in Ecology and Evolution 10, 883020 (2022).
Peter et al., 2023	Peter, E. et al. Companion crops alter olfactory responses of the fall armyworm (Spodoptera frugiperda), and its larval endoparasitoid (Cotesia icipe). Chemical and Biological Technologies in Agriculture 10, 61 (2023).
Classification based on
Dudareva et al., 2006	Dudareva, N., Negre, F., Nagegowda, D. A. & Orlova, I. Plant Volatiles: Recent Advances and Future Perspectives. Critical Reviews in Plant Sciences 25, 417–440 (2006).
Ameye et al., 2016	Ameye, M. et al. Green leaf volatile production by plants: a meta-analysis. New Phytologist 220, 666–683 (2018).
Rosenkranz et al., 2016	Rosenkranz, M. & Schnitzler, J.-P. Plant Volatiles. in eLS 1–9 (John Wiley & Sons, Ltd, 2016). doi:10.1002/9780470015902.a0000910.pub3.
	“Terpenes (terpenoids; isoprenoids), the most abundant volatiles, are compounds formed by the union of two or more five-carbon (C5) units. (...) Terpenes are grouped according to the number of C5 units present in the molecule; however, only the lower terpenes, that is, the monoterpenes (C10), sesquiterpenes (C15) and, to a much lesser extent, the diterpenes (C20), are found in nature as volatiles…
